# Clonal differences underlie variable responses to sequential and prolonged treatment

**DOI:** 10.1101/2023.03.24.534152

**Authors:** Dylan L. Schaff, Aria J. Fasse, Phoebe E. White, Robert J. Vander Velde, Sydney M. Shaffer

**Affiliations:** Department of Bioengineering, School of Engineering and Applied Sciences, University of Pennsylvania, Philadelphia, PA, USA; Department of Chemistry, School of Arts and Sciences, University of Pennsylvania, Philadelphia, PA, USA; Department of Pathology, Perelman School of Medicine, University of Pennsylvania, Philadelphia, PA, USA

## Abstract

Cancer cells exhibit dramatic differences in gene expression at the single-cell level which can predict whether they become resistant to treatment. Treatment perpetuates this heterogeneity, resulting in a diversity of cell states among resistant clones. However, it remains unclear whether these differences lead to distinct responses when another treatment is applied or the same treatment is continued. In this study, we combined single-cell RNA-sequencing with barcoding to track resistant clones through prolonged and sequential treatments. We found that cells within the same clone have similar gene expression states after multiple rounds of treatment. Moreover, we demonstrated that individual clones have distinct and differing fates, including growth, survival, or death, when subjected to a second treatment or when the first treatment is continued. By identifying gene expression states that predict clone survival, this work provides a foundation for selecting optimal therapies that target the most aggressive resistant clones within a tumor.
