## Supplemental Table 1 for "Clonal differences underlie variable responses to sequential and prolonged treatment"

### Sheet: Sheet1
primers for amplifying barcodes from gdna
	GHi5.2.1	AATGATACGGCGACCACCGAGATCTACACTAGATCGCACACTCTTTCCCTACACGACGCTCTTCCGATCTNHNNNNTCGACTAAACGCGCTACTTG
	GHi5.2.2	AATGATACGGCGACCACCGAGATCTACACCTCTCTATACACTCTTTCCCTACACGACGCTCTTCCGATCTNHNNNNCGTCGACTAAACGCGCTACTTG
	GHi5.2.3	AATGATACGGCGACCACCGAGATCTACACTATCCTCTACACTCTTTCCCTACACGACGCTCTTCCGATCTNHNNNNGACTCGACTAAACGCGCTACTTG
	GHi5.2.4	AATGATACGGCGACCACCGAGATCTACACAGAGTAGAACACTCTTTCCCTACACGACGCTCTTCCGATCTNHNNNNATAGTCTCGACTAAACGCGCTACTTG
	GHi5.2.5	AATGATACGGCGACCACCGAGATCTACACGTAAGCAGACACTCTTTCCCTACACGACGCTCTTCCGATCTNHNNNNTACGTCGACTAAACGCGCTACTTG
	GHi5.2.6	AATGATACGGCGACCACCGAGATCTACACACTGCGTAACACTCTTTCCCTACACGACGCTCTTCCGATCTNHNNNNCCTAATCGACTAAACGCGCTACTTG
	GHi5.2.7	AATGATACGGCGACCACCGAGATCTACACAAGGAGTAACACTCTTTCCCTACACGACGCTCTTCCGATCTNHNNNNTCGACTAAACGCGCTACTTG
	GHi5.2.8	AATGATACGGCGACCACCGAGATCTACACCTAAGCCTACACTCTTTCCCTACACGACGCTCTTCCGATCTNHNNNNGCTCGACTAAACGCGCTACTTG
	GHi5.2.9	AATGATACGGCGACCACCGAGATCTACACCGTCTAATACACTCTTTCCCTACACGACGCTCTTCCGATCTNHNNNNCTGTCGACTAAACGCGCTACTTG
	GHi5.2.10	AATGATACGGCGACCACCGAGATCTACACTCTCTCCGACACTCTTTCCCTACACGACGCTCTTCCGATCTNHNNNNTATCAGTCGACTAAACGCGCTACTTG
	GHi5.2.11	AATGATACGGCGACCACCGAGATCTACACTCGACTAGACACTCTTTCCCTACACGACGCTCTTCCGATCTNHNNNNATGCTCGACTAAACGCGCTACTTG
	GHi5.2.12	AATGATACGGCGACCACCGAGATCTACACTTCTAGCTACACTCTTTCCCTACACGACGCTCTTCCGATCTNHNNNNGGATATCGACTAAACGCGCTACTTG
	GHi7.2.1	CAAGCAGAAGACGGCATACGAGATTAAGGCGAGTGACTGGAGTTCAGACGTGTGCTCTTCCGATCTGTCCTGCTGGAGTTCGTGAC
	GHi7.2.2	CAAGCAGAAGACGGCATACGAGATCGTACTAGGTGACTGGAGTTCAGACGTGTGCTCTTCCGATCTAGGTCCTGCTGGAGTTCGTGAC
	GHi7.2.3	CAAGCAGAAGACGGCATACGAGATAGGCAGAAGTGACTGGAGTTCAGACGTGTGCTCTTCCGATCTTCAAGTCCTGCTGGAGTTCGTGAC
	GHi7.2.4	CAAGCAGAAGACGGCATACGAGATTCCTGAGCGTGACTGGAGTTCAGACGTGTGCTCTTCCGATCTCACTTAAGTCCTGCTGGAGTTCGTGAC
	GHi7.2.5	CAAGCAGAAGACGGCATACGAGATCGACTCCTGTGACTGGAGTTCAGACGTGTGCTCTTCCGATCTTGTCCTGCTGGAGTTCGTGAC
	GHi7.2.6	CAAGCAGAAGACGGCATACGAGATTAGGCATGGTGACTGGAGTTCAGACGTGTGCTCTTCCGATCTCTTGAGTCCTGCTGGAGTTCGTGAC
	GHi7.2.7	CAAGCAGAAGACGGCATACGAGATATCGCTACGTGACTGGAGTTCAGACGTGTGCTCTTCCGATCTGTAGTCCTGCTGGAGTTCGTGAC
	GHi7.2.8	CAAGCAGAAGACGGCATACGAGATCAGAGAGTGTGACTGGAGTTCAGACGTGTGCTCTTCCGATCTGATACTGTCCTGCTGGAGTTCGTGAC
primers for amplifying barcodes from cdna
	GH_i5.1.1	AATGATACGGCGACCACCGAGATCTACACCTAGCGCTACACTCTTTCCCTACACGACGCTCTTCCGATCT
	GH_i5.2.1	AATGATACGGCGACCACCGAGATCTACACTCGATATCACACTCTTTCCCTACACGACGCTCTTCCGATCT
	GH_i7.3.1	CAAGCAGAAGACGGCATACGAGATGTCTCTACGTGACTGGAGTTCAGACGTGTGCTCTTCCGATCTAGGACGAGCTGTACAAGTAGG
	GH_i7.3.2	CAAGCAGAAGACGGCATACGAGATCAGATAGTGTGACTGGAGTTCAGACGTGTGCTCTTCCGATCTCTGGACGAGCTGTACAAGTAGG
	GH_i7.3.3	CAAGCAGAAGACGGCATACGAGATTCTACGCAGTGACTGGAGTTCAGACGTGTGCTCTTCCGATCTTGCGGACGAGCTGTACAAGTAGG
	GH_i7.3.4	CAAGCAGAAGACGGCATACGAGATCGACTCTGGTGACTGGAGTTCAGACGTGTGCTCTTCCGATCTGCTCGGACGAGCTGTACAAGTAGG
	i7.3.5	CAAGCAGAAGACGGCATACGAGATACGCATTCGTGACTGGAGTTCAGACGTGTGCTCTTCCGATCTGGACGAGCTGTACAAGTAGG
	i7.3.6	CAAGCAGAAGACGGCATACGAGATTTCTGAATGTGACTGGAGTTCAGACGTGTGCTCTTCCGATCTAGTACGGACGAGCTGTACAAGTAGG
